# Integration of Alzheimer’s disease genetics and myeloid genomics reveals novel disease risk mechanisms

**DOI:** 10.1101/694281

**Authors:** Gloriia Novikova, Manav Kapoor, Julia TCW, Edsel M. Abud, Anastasia G. Efthymiou, Haoxiang Cheng, John F. Fullard, Jaroslav Bendl, Panos Roussos, Wayne W. Poon, Ke Hao, Edoardo Marcora, Alison M. Goate

## Abstract

Genome-wide association studies (GWAS) have identified more than thirty loci associated with Alzheimer’s disease (AD), but the causal variants, regulatory elements, genes and pathways remain largely unknown thus impeding a mechanistic understanding of AD pathogenesis. Previously, we showed that AD risk alleles are enriched in myeloid-specific epigenomic annotations. Here, we show that they are specifically enriched in active enhancers of monocytes, macrophages and microglia. We integrated AD GWAS signals with myeloid epigenomic and transcriptomic datasets using novel analytical approaches to link myeloid enhancer activity to target gene expression regulation and AD risk modification. We nominate candidate AD risk enhancers and identify their target causal genes (including AP4E1, AP4M1, APBB3, BIN1, CD2AP, MS4A4A, MS4A6A, PILRA, RABEP1, SPI1, SPPL2A, TP53INP1, ZKSCAN1, and ZYX) in sixteen loci. Fine-mapping of these enhancers nominates candidate functional variants that likely modify disease susceptibility by regulating causal gene expression in myeloid cells. In the MS4A locus we identified a single candidate functional variant and validated it experimentally in human induced pluripotent stem cell (hiPSC)-derived microglia. Combined, these results strongly implicate dysfunction of the myeloid endolysosomal system in the etiology of AD.
