## Supplementare table 1 for "Integration of Alzheimer’s disease genetics and myeloid genomics reveals novel disease risk mechanisms"

### Sheet: Monocytes
Supplementary Table 1
Rank	Motif	P-value	log P-value	Percent of targets	Percent of Backgrounds	STD (Bg STD)	Best Match/Details
1	TCGACGTACGTACTGATCAGTCGACTAGCTAGCGTACGTATACGGACT	0	-8612	0.3615	0.0802	83.0bp (67.3bp)	PB0058.1_Sfpi1_1/Jaspar(0.955) More Information | Similar Motifs Found	motif file (matrix)
2	CTAGTGCACGATCATGGCTATACGCAGTTGACCTGAAGCT	0	-7821	0.2888	0.0537	80.7bp (69.6bp)	JunB(bZIP)/DendriticCells-Junb-ChIP-Seq(GSE36099)/Homer(0.998) More Information | Similar Motifs Found
3	GACTCAGTCTAGGATCCTAGGATCGTCATCGAAGCTGTAC	0	-3021	0.1723	0.0463	87.2bp (66.7bp)	CEBPE/MA0837.1/Jaspar(0.916) More Information | Similar Motifs Found
4	GACTCGATATCGGCATCTAGCATGAGCTAGCTCGATATGC	0	-1002	0.1419	0.0658	96.3bp (64.7bp)	RUNX(Runt)/HPC7-Runx1-ChIP-Seq(GSE22178)/Homer(0.979) More Information | Similar Motifs Found
5	ATCGCGTAGTACCTAGCGATTAGCCTGAAGTC	0	-991.9	0.357	0.2378	104.4bp (70.4bp)	Atf1/MA0604.1/Jaspar(0.902) More Information | Similar Motifs Found
6	ATGCTAGCCTGATAGCGATCCTGACTAGCTAGCATGCATGATCGGTAC	0	-973.4	0.0461	0.01	85.1bp (63.5bp)	BORIS(Zf)/K562-CTCFL-ChIP-Seq(GSE32465)/Homer(0.932) More Information | Similar Motifs Found
7	CTAGACTGACTGAGTCACTGACTGCTAGTCAGGATCGATC	0	-919.6	0.1478	0.0725	111.3bp (60.8bp)	KLF3(Zf)/MEF-Klf3-ChIP-Seq(GSE44748)/Homer(0.936) More Information | Similar Motifs Found
8	CGTACGTAATCGACGTACTGCGTACGTACGTA	1e-300	-691.6	0.0696	0.0266	83.8bp (68.6bp)	PU.1:IRF8(ETS:IRF)/pDC-Irf8-ChIP-Seq(GSE66899)/Homer(0.871) More Information | Similar Motifs Found
9	AGTCATCGCTGAACGTACGTACTGACTGAGCTAGTCTCAG	1e-239	-550.4	0.0607	0.0243	112.7bp (65.0bp)	NFY(CCAAT)/Promoter/Homer(0.928) More Information | Similar Motifs Found
10	GATCCATGATCGAGCTACGTAGTCGCATTACGAGTCGACTACGTGACT	1e-198	-458.2	0.0292	0.0081	87.3bp (67.1bp)	SpiB(ETS)/OCILY3-SPIB-ChIP-Seq(GSE56857)/Homer(0.699) More Information | Similar Motifs Found
11	TCAGAGCTATGCGCTAGATCTCAGCGATATCGTCGAAGTCGATCCGAT	1e-195	-451.3	0.0827	0.042	97.3bp (68.7bp)	USF2/MA0526.1/Jaspar(0.950) More Information | Similar Motifs Found
12	TCAGGTACCTAGAGTCTGCAACGTATCGGATCACTGAGTCTCGATACG	1e-112	-259.9	0.0207	0.0068	106.3bp (66.6bp)	NRF1(NRF)/MCF7-NRF1-ChIP-Seq(Unpublished)/Homer(0.996) More Information | Similar Motifs Found
13	CGTAACTGACTGCTGAACGTACTGACGTCATG	1e-98	-227.9	0.0596	0.0341	102.7bp (65.2bp)	ETS:RUNX(ETS,Runt)/Jurkat-RUNX1-ChIP-Seq(GSE17954)/Homer(0.848) More Information | Similar Motifs Found
14	AGTCGACTTAGCCGATAGCTCTAGTGACATCGTGCAATGCGCTAATGC	1e-76	-175.4	0.0033	0.0002	95.0bp (52.0bp)	GFX(?)/Promoter/Homer(0.717) More Information | Similar Motifs Found
15	CGTAAGTCACGTCGTAAGTCCGTACGTAGATCACGTAGTCAGTCAGTC	1e-75	-173.4	0.0098	0.0025	130.8bp (57.7bp)	GFY(?)/Promoter/Homer(0.962) More Information | Similar Motifs Found
16	ACGTACGTCGTACGTAACTGAGTCCTAGGTCAACGTCTAG	1e-66	-153.8	0.0022	0.0001	97.0bp (79.7bp)	MF0006.1_bZIP_cEBP-like_subclass/Jaspar(0.657) More Information | Similar Motifs Found
17	AGTCACGTCGTAGACTCGATGCTACGTAACGTCGTAACTGGTACGTAC	1e-55	-128.6	0.0016	0.0001	90.0bp (46.6bp)	MEF2B/MA0660.1/Jaspar(0.851) More Information | Similar Motifs Found
18	ACGTCGTAACTGACTGACTGCGTACGTAAGTC	1e-27	-63.61	0.0075	0.0032	111.4bp (75.6bp)	PB0162.1_Sfpi1_2/Jaspar(0.686) More Information | Similar Motifs Found

### Sheet: Macrophages
Rank	Motif	P-value	log P-value	Percent of targets	Percent of Backgrounds	STD (Bg STD)	Best Match/Details
1	CTGACGTACGTACGTATCAGTCGACTAGTCAGTCGACGTATACGGACT	0	-22430	0.471	0.1357	188.6bp (108.7bp)	PB0058.1_Sfpi1_1/Jaspar(0.968) More Information | Similar Motifs Found
2	CTGATACGACGTGACTAGCTAGTCCGTAATCGCGATACGTAGTCGATC	0	-3739	0.068	0.0142	177.6bp (110.3bp)	PU.1:IRF8(ETS:IRF)/pDC-Irf8-ChIP-Seq(GSE66899)/Homer(0.969) More Information | Similar Motifs Found
3	TCGAGACTCATGGTCAATGCCGATGTACCGTAACGTAGTC	0	-3120	0.1381	0.0566	199.5bp (105.0bp)	AP-1(bZIP)/ThioMac-PU.1-ChIP-Seq(GSE21512)/Homer(0.992) More Information | Similar Motifs Found
4	CGTACATGTCGAACGTACGTCTAGGATCCTAGGATCGTCACGTAAGCT	0	-3016	0.0979	0.033	181.4bp (103.2bp)	CEBPE/MA0837.1/Jaspar(0.928) More Information | Similar Motifs Found
5	ATGCAGTCCTGAATGCGACTCTGAACTGCTAGACTGCTAGACTGGATC	0	-2495	0.04	0.0072	194.1bp (104.2bp)	BORIS(Zf)/K562-CTCFL-ChIP-Seq(GSE32465)/Homer(0.923) More Information | Similar Motifs Found
6	TCAGAGCTAGTCGCTAAGTCTCAGCGATACTGTCGAAGTCGACTCGAT	0	-1315	0.1045	0.0548	219.5bp (103.8bp)	TFEC/MA0871.1/Jaspar(0.934) More Information | Similar Motifs Found
7	ATGCTAGCTACGCTAGATGCATGCTAGCATGCCATGATGCATGCATGC	0	-1232	0.0924	0.0473	328.1bp (89.1bp)	Sp1(Zf)/Promoter/Homer(0.904) More Information | Similar Motifs Found
8	GACTTACGGACTATCGTACGAGCTGACTCGTATACGGTCA	0	-1021	0.1239	0.0747	215.7bp (104.0bp)	RUNX(Runt)/HPC7-Runx1-ChIP-Seq(GSE22178)/Homer(0.943) More Information | Similar Motifs Found
9	TAGCATCGTAGCTACGATGCATCGATGCATGCATGCACGT	0	-859.4	0.077	0.0418	344.6bp (95.3bp)	PB0009.1_E2F3_1/Jaspar(0.897) More Information | Similar Motifs Found
10	CATGGATCAGCTATCGATGCTGACTCAGAGTCATGCCATG	1e-271	-625.8	0.0598	0.0331	348.1bp (95.2bp)	ZBTB7A/MA0750.1/Jaspar(0.601) More Information | Similar Motifs Found
11	TGACCGTAACTGGTACACGTACTGCGTAATGC	1e-145	-335.1	0.2232	0.1842	250.2bp (107.7bp)	NRL/MA0842.1/Jaspar(0.895) More Information | Similar Motifs Found
12	ACGTACTGACGTACGTAGTCACGTATCGAGTCACGTCGTAACGTAGCT	1e-94	-217.4	0.0024	0.0003	188.8bp (121.7bp)	PB0121.1_Foxj3_2/Jaspar(0.670) More Information | Similar Motifs Found
13	CTGATCAGGATCCGATCGTACGTATCGAGTCACGTAACGTCTGAACTG	1e-70	-162.1	0.0032	0.0007	172.7bp (82.3bp)	MEF2B/MA0660.1/Jaspar(0.893) More Information | Similar Motifs Found

### Sheet: Microglia
Rank	Motif	P-value	log P-value	Percent of targets	Percent of Backgrounds	STD (Bg STD)	Best Match/Details
1	CTGACGTACGTACGTATCAGTCGACTAGCTAGCGTACGTATACGGACT	0	-19230	0.4435	0.1301	181.7bp (119.8bp)	PB0058.1_Sfpi1_1/Jaspar(0.968) More Information | Similar Motifs Found
2	CTGAATCGCGATGACTAGCTAGTCCGTAATGCCGATCGATGATCGATC	0	-5063	0.1123	0.0273	171.1bp (118.2bp)	PU.1:IRF8(ETS:IRF)/pDC-Irf8-ChIP-Seq(GSE66899)/Homer(0.971) More Information | Similar Motifs Found
3	GTACAGTCCGTATAGCGACTCTGAACTGCTGAACTGCTAGACTGGTAC	0	-1319	0.0503	0.0178	208.7bp (105.2bp)	BORIS(Zf)/K562-CTCFL-ChIP-Seq(GSE32465)/Homer(0.928) More Information | Similar Motifs Found
4	ACGTACGTCTAGGATCCTAGGTACGTCACTGAAGTCGATC	0	-1117	0.0919	0.0477	218.0bp (110.9bp)	CEBPE/MA0837.1/Jaspar(0.939) More Information | Similar Motifs Found
5	AGCTCATGGCTATAGCCGATTGACCGTAACTGGATCCTGA	0	-1078	0.1207	0.07	199.1bp (114.2bp)	JunB(bZIP)/DendriticCells-Junb-ChIP-Seq(GSE36099)/Homer(0.973) More Information | Similar Motifs Found
6	CTAGCGATCAGTAGTCAGTCACTGAGTCCAGTAGCTACGT	0	-852.3	0.0567	0.0269	225.3bp (117.6bp)	SPI1/MA0080.4/Jaspar(0.699) More Information | Similar Motifs Found
7	AGTCACGTCTAGAGCTACTGACTGAGCTGACTCGTATAGC	1e-302	-697.6	0.1272	0.0839	210.1bp (113.8bp)	RUNX(Runt)/HPC7-Runx1-ChIP-Seq(GSE22178)/Homer(0.975) More Information | Similar Motifs Found
8	TCAGGACTGTACGCTAGACTATCGAGCTACTGTCGAAGTC	1e-267	-615.3	0.1679	0.121	226.0bp (111.7bp)	USF2/MA0526.1/Jaspar(0.924) More Information | Similar Motifs Found
9	AGTCAGCTGCTACTGACTGAGCTACGTAGCATTCGAACTG	1e-233	-538.3	0.0796	0.0495	198.2bp (108.4bp)	Mef2a(MADS)/HL1-Mef2a.biotin-ChIP-Seq(GSE21529)/Homer(0.969) More Information | Similar Motifs Found
10	CTAGAGTCCGTAACTGGTCAGTACCGTAATCGGACTCTAG	1e-197	-455	0.2508	0.2022	244.8bp (117.4bp)	Meis1(Homeobox)/MastCells-Meis1-ChIP-Seq(GSE48085)/Homer(0.703) More Information | Similar Motifs Found
11	ATCGATCGATCGATCGTACGATCGATCGATCGATCGATCGATCGATCG	1e-190	-438.7	0.0475	0.0269	329.5bp (95.0bp)	Sp1(Zf)/Promoter/Homer(0.647) More Information | Similar Motifs Found
12	GTACTCAGCTAGATGCATGCTGACGATCATCGGTACTAGC	1e-166	-383.9	0.1297	0.0963	312.8bp (106.3bp)	Sp1(Zf)/Promoter/Homer(0.803) More Information | Similar Motifs Found
13	CGATAGTCTGCAATCGACTGTCGACTGACGTAAGTCGTCA	1e-118	-273.9	0.0801	0.0577	256.2bp (114.7bp)	Foxo1(Forkhead)/RAW-Foxo1-ChIP-Seq(Fan_et_al.)/Homer(0.760) More Information | Similar Motifs Found
14	TCAGGATCGCATAGTCGATCGATCGCATAGTCCGTAATCGCTGACTAG	1e-94	-217.3	0.1005	0.0779	251.8bp (114.9bp)	EBF1(EBF)/Near-E2A-ChIP-Seq(GSE21512)/Homer(0.617) More Information | Similar Motifs Found
15	TCAGGTCACGATACTGGACTCAGTCATGGTACGTCACTGATAGCGCTA	1e-89	-205.7	0.0467	0.0319	220.4bp (114.9bp)	CEBP:AP1(bZIP)/ThioMac-CEBPb-ChIP-Seq(GSE21512)/Homer(0.828) More Information | Similar Motifs Found
16	CGATACTGTGACGTCAGCATCTGATACGGACTTAGCCGTAACTGTGAC	1e-80	-186.4	0.049	0.0345	229.5bp (114.6bp)	MafB(bZIP)/BMM-Mafb-ChIP-Seq(GSE75722)/Homer(0.763) More Information | Similar Motifs Found
17	ACGTACTGGCTATGACGCTAATCGAGCTCGTA	1e-68	-157.8	0.1399	0.1172	207.6bp (116.3bp)	MEIS2/MA0774.1/Jaspar(0.748) More Information | Similar Motifs Found
18	CTAGCGTAAGCTCGATCAGTTACGAGTCACGT	1e-56	-129.6	0.0485	0.0363	245.4bp (112.6bp)	NFY(CCAAT)/Promoter/Homer(0.765) More Information | Similar Motifs Found
19	CTAGGTACACTGACTGACTGACTGCGTACGTAACTGCGTA	1e-42	-98.13	0.0138	0.0084	298.0bp (120.2bp)	PB0164.1_Smad3_2/Jaspar(0.655) More Information | Similar Motifs Found
