## Supplementare table 2 for "Integration of Alzheimer’s disease genetics and myeloid genomics reveals novel disease risk mechanisms"

### Sheet: Sheet1
Supplementary Table 2
Ehancer_ID	PP.H3	PP.H4
11:47858568:47894251	0.0863	0.914
8:95866571:95988913	0.00514	0.995
7:143052447:143144656	0.00201	0.998
11:59819322:59839920	1	1.67e-06
11:59841817:59850882	1	1.66e-06
2:127884897:127896433	1	8.94e-09
11:59867337:59870007	0.497	0.503
7:37679208:37689588	0.033	0.967
14:92806697:93179950	0.0107	0.989
17:5108037:5149603	0.00488	0.994
11:60097581:60108825	0.348	0.644
2:127804888:127812385	0.982	0.00907
2:127814061:127870567	0.00901	0.973
6:47614170:47621042	0.0616	0.909
15:51039666:51062094	0.00803	0.918
7:37665574:37668986	0.000506	0.913
6:47441607:47472729	0.0585	0.844
11:47232922:47250245	0.03	0.843
7:143169321:143199557	0.0203	0.831
7:37692937:37814155	0.0014	0.849
11:59880981:59896259	0.053	0.641
11:59874842:59877997	0.00726	0.605
11:47499507:47618891	0.00997	0.55
7:37860401:37880248	0.000826	0.526
11:59969674:60062296	0.0788	0.401
17:56335512:56440242	0.00044	0.479
11:47766089:47793532	0.00333	0.469
7:99801401:99888538	0.00445	0.441
7:99636609:99653763	0.00298	0.414
11:47252992:47307116	0.00404	0.202
