## Supplementare table 4 for "Integration of Alzheimer’s disease genetics and myeloid genomics reveals novel disease risk mechanisms"

### Sheet: Sheet1
Supplementary Table 4
probeID	ProbeChr	Gene	Probe_bp	topSNP	topSNP_chr	topSNP_bp	A1	A2	Freq	b_GWAS	se_GWAS	p_GWAS	b_eQTL	se_eQTL	p_eQTL	b_SMR	se_SMR	p_SMR	p_HEIDI	nsnp_HEIDI
ILMN_1743583	11	MADD	47321147	11:47253137:C:T	11	47253137	T	C	0.0804123	-0.0168	0.0271	0.536	0.559859	0.0927236	1.56101e-09	-0.0300076	0.0486595	0.537443	0.27556	20
ILMN_2328224	11	MADD	47321147	11:47380340:G:T	11	47380340	G	T	0.445782	-0.0741	0.0131	1.42e-08	-0.316833	0.0525463	1.6437e-09	0.233877	0.0566928	3.70186e-05	1.64271e-06	20
ILMN_1781184	11	MYBPC3	47363600	11:47379646:A:C	11	47379646	C	A	0.314484	-0.0669	0.0144	3.351e-06	-0.853609	0.0529535	1.84742e-58	0.0783731	0.0175562	8.03938e-06	0.00714294	20
ILMN_1696463	11	SPI1	47388269	11:47387599:C:T	11	47387599	C	T	0.327728	-0.0679	0.0137	7.264e-07	1.07914	0.0485257	1.4597e-109	-0.0629207	0.0130068	1.31468e-06	6.68469e-07	20
ILMN_1809010	11	PSMC3	47444172	11:47380593:G:A	11	47380593	G	A	0.411654	-0.0107	0.016	0.5043	0.317089	0.0524202	1.45771e-09	-0.0337445	0.0507665	0.506242	0.547305	20
ILMN_1652989	11	NUP160	47834873	11:47857253:T:C	11	47857253	C	T	0.459494	0.0496	0.0131	0.0001622	0.671192	0.0485765	2.00684e-43	0.0738984	0.020237	0.00026057	0.000212676	20
ILMN_1741712	11	MS4A4A	60019296	11:59967831:T:C	11	59967831	C	T	0.308441	-0.1045	0.0166	2.865e-10	-0.424606	0.0612449	4.1225e-12	0.24611	0.0528071	3.15357e-06	2.30897e-07	20
ILMN_2370336	11	MS4A4A	60019296	11:60008151:T:C	11	60008151	C	T	0.394795	-0.0962	0.0131	2.307e-13	-0.578093	0.0514952	3.03384e-29	0.166409	0.0270784	7.97318e-10	9.20134e-12	20
ILMN_1721035	11	MS4A6A	59945813	11:59981801:T:C	11	59981801	C	T	0.396284	-0.0951	0.0131	3.926e-13	-0.52275	0.0519699	8.40997e-24	0.181923	0.0309047	3.94294e-09	1.01885e-11	20
ILMN_1726189	11	MS4A14	60165616	11:60134042:G:A	11	60134042	G	A	0.275475	0.0052	0.0174	0.7651	0.812049	0.0559798	1.10855e-47	0.00640356	0.0214318	0.765102	0.768101	20
ILMN_2382500	11	MS4A14	60165616	11:60130796:C:T	11	60130796	C	T	0.275866	0.0075	0.0175	0.6662	0.695979	0.0569178	2.20875e-34	0.0107762	0.0251599	0.668427	0.661792	20
ILMN_2359800	11	MS4A6A	59945813	11:60002935:G:A	11	60002935	A	G	0.385117	-0.1057	0.0162	7.442e-11	-0.362298	0.0543613	2.65346e-11	0.291749	0.0625757	3.12635e-06	4.41658e-08	20
ILMN_1684446	17	SPAG7	4866844	17:4865928:G:A	17	4865928	A	G	0.071121	0.0047	0.0299	0.8747	1.46044	0.0924472	3.23599e-56	0.00321821	0.0204743	0.875101	0.100137	20
ILMN_1719622	17	RABEP1	5237346	17:5296059:C:T	17	5296059	T	C	0.410578	0.0472	0.016	0.003083	1.0438	0.0405972	8.78062e-146	0.0452195	0.0154292	0.00338121	0.133913	20
ILMN_1734826	17	NUP88	5293869	17:5319748:A:C	17	5319748	C	A	0.164899	0.0655	0.0207	0.001566	-0.418678	0.0675935	5.86377e-10	-0.156445	0.0555192	0.00483459	0.069837	20
ILMN_1674160	2	BIN1	127835267	2:127874020:T:C	2	127874020	C	T	0.164093	0.104	0.0174	2.111e-09	-1.01975	0.0593188	3.10359e-66	-0.101986	0.018065	1.64685e-08	2.83514e-17	20
ILMN_2309245	2	BIN1	127835267	2:127863029:C:T	2	127863029	T	C	0.162009	0.1016	0.0175	6.625e-09	-1.01199	0.0595435	8.81489e-65	-0.100396	0.0182737	3.92899e-08	2.47005e-17	20
ILMN_1730433	6	CD2AP	47520262	6:47517275:C:T	6	47517275	T	C	0.0801052	0.0387	0.0279	0.1652	0.830573	0.0955848	3.64404e-18	0.0465943	0.0340166	0.170764	0.0146357	20
ILMN_1701875	7	ZYX	143083000	7:143088085:G:A	7	143088085	A	G	0.185019	-0.041	0.0216	0.05751	-0.755791	0.0688733	5.11705e-28	0.0542478	0.0290037	0.0614319	0.000585782	14
ILMN_2371169	7	ZYX	143083000	7:143093824:G:A	7	143093824	G	A	0.334157	-0.049	0.0168	0.003532	0.485951	0.0526209	2.58425e-20	-0.100833	0.0362546	0.00541499	2.83629e-05	18
ILMN_2092333	7	GPR141	37798400	7:37707707:T:C	7	37707707	T	C	0.328049	-0.0644	0.0163	7.62e-05	-0.666946	0.0531863	4.52061e-36	0.0965596	0.0256241	0.000164359	1.35779e-05	20
ILMN_1759084	8	INTS8	95859800	8:95833822:T:C	8	95833822	T	C	0.475536	-0.0219	0.0155	0.1568	0.379111	0.0505501	6.39605e-14	-0.0577668	0.0416044	0.164992	0.00217283	20
ILMN_2214197	8	TP53INP1	95949900	8:95960947:A:G	8	95960947	A	G	0.46929	-0.0531	0.0156	0.0006516	-0.852924	0.0476785	1.43459e-71	0.0622564	0.0186182	0.000826235	0.000121018	20
