## Supplementare table 6 for "Integration of Alzheimer’s disease genetics and myeloid genomics reveals novel disease risk mechanisms"

### Sheet: Sheet1
Supplementary Table 6
probeID	ProbeChr	Gene	Probe_bp	topSNP	topSNP_chr	topSNP_bp	A1	A2	Freq	b_GWAS	se_GWAS	p_GWAS	b_eQTL	se_eQTL	p_eQTL	b_SMR	se_SMR	p_SMR	p_HEIDI	nsnp_HEIDI
ILMN_1696463	11	SPI1	47376411	11:47379646:A:C	11	47379646	C	A	0.314484	-0.0669	0.0144	3.351e-06	-1.18969	0.0610058	1.06996e-84	0.056233	0.0124427	6.20279e-06	0.0392774	20
ILMN_1721035	11	MS4A6A	59939081	11:60023087:C:A	11	60023087	C	A	0.396802	-0.0953	0.0131	3.309e-13	-0.531701	0.0706967	5.44136e-14	0.179236	0.034278	1.70529e-07	0.018034	20
ILMN_2370336	11	MS4A4A	60048014	11:60016932:A:G	11	60016932	A	G	0.423077	-0.1014	0.0158	1.329e-10	-0.392181	0.0715867	4.29164e-08	0.258554	0.062052	3.09004e-05	0.0909861	20
ILMN_1719622	17	RABEP1	5185558	17:5284770:G:A	17	5284770	A	G	0.410101	0.0475	0.0157	0.002439	1.01131	0.0580041	4.46601e-68	0.0469688	0.0157564	0.00287375	0.0741816	20
ILMN_1734826	17	NUP88	5264258	17:5293208:T:C	17	5293208	C	T	0.390076	0.0613	0.0174	0.0004128	-0.52269	0.0671249	6.87144e-15	-0.117278	0.0365379	0.00132844	0.0648934	20
ILMN_2309245	2	BIN1	127805603	2:127863575:A:G	2	127863575	G	A	0.0552205	-0.0608	0.0342	0.076	1.73987	0.124773	3.40453e-44	-0.0349451	0.0198157	0.0778156	5.07839e-06	17
ILMN_1674160	2	BIN1	127805603	2:127863575:A:G	2	127863575	G	A	0.0552205	-0.0608	0.0342	0.076	1.73807	0.124809	4.41071e-44	-0.0349813	0.0198367	0.0778219	3.75914e-06	16
ILMN_2092333	7	GPR141	37723399	7:37714304:C:T	7	37714304	C	T	0.327423	-0.0735	0.0138	1.019e-07	0.618596	0.0736502	4.49898e-17	-0.118818	0.0264158	6.86059e-06	0.0832641	20
ILMN_1714108	8	ILMN_1714108	95938200	8:95961626:T:C	8	95961626	T	C	0.482635	-0.0651	0.0134	1.201e-06	0.855964	0.0612794	2.43588e-44	-0.0760546	0.0165747	4.46241e-06	0.0198012	20
ILMN_2214197	8	TP53INP1	95938200	8:95965695:A:G	8	95965695	A	G	0.470928	-0.0672	0.0128	1.703e-07	0.824565	0.061732	1.07555e-40	-0.0814975	0.0166794	1.02837e-06	0.278149	20
