## Supplementare table 7 for "Integration of Alzheimer’s disease genetics and myeloid genomics reveals novel disease risk mechanisms"

### Sheet: Sheet1
Supplementary Table 7
Locus	Number of independent candidate causal variants	Candidate variant/s	Mechanism of action/Evidence	Direction of the eQTL effect associated with risk alleles
MS4A	1	11:60019150:C:T	Breaks CTCF motif, resides in CTCF binding site, CTCF bQTL in LCLs, eQTL for MS4A4A/6A in monocytes and macrophages	Higher expression of MS4A4A, MS4A6A in monocytes and macrophages
BIN1	2	Cluster 1 2:127892810:C:T Cluster 2 2:127886158:C:T	Cluster 1 eQTL for BIN1 in IFN-y stimulated monocyte,, breaks motif of MEF2 TFs, resides in PU.1 binding site Cluster 2 eQTL for BIN1 in monocytes and macrophages, PU.1 bQTL, resides in PU.1 binding site, breaks motifs of KLF4 and SP1/3.	Cluster 1 Lower expression of BIN1 in IFN-y stimulated monocytes Cluster 2 Lower expression of BIN1 in monocytes and macrophages
ZYX	3	Cluster 1: a)7:143126994:A:C b)7:143127771:T:G Cluster 2: 7:143088526:T:C Cluster 3: a)7:143109208:T:G b)7:143099133:C:A	All variants are eQTLs in monocytes and macrophages Cluster 1: a) breaks SPI1 motif b) breaks HSF motif Cluster 2 Breaks BACH, FOX and NFY motifs Cluster 3 a) Breaks CBFB and RUNX motifs b) Breaks KLF motif	Cluster 1 Lower expression of ZYX in monocytes and macrophages Cluster 2 Lower expression of ZYX in monocytes and macrophages Cluster 3 Lower expression of ZYX in monocytes and macrophages
AP4E1/SPPL2A	1	15:51007729:C:T	Breaks motifs on the transcription factors in the MEF2 family, including MEF2A, MEF2C and MEF2D, eQTL in monocytes	Lower expression of AP4E1 and SPPL2A in monocytes and macrophages
RABEP1	1	17:5116379:A:C	eQTL in both monocytes and macrophages, breaks the motif of NR1I2	Higher expression of RABEP1 in monocytes and macrophages
TP53INP1	1	a) 8:95967838:A:G b) 8:95969445:A:C c) 8:95973604:C:T d) 8:95974373:C:T e) 8:95974485:A:G	All variants are eQTLs in monocytes a) breaks IRF motif b) breaks KLF motif c)breaks FOXF2 motif d)breaks HR1H2 motif e)breaks EGR motif	Higher expression of TP53INP1 in monocytes
SPI1	1	a) 11:47557871:T:C b) 11:47440758:G:A c) 11:47423340:C:T d) 11:47430599:G:A	All variants are eQTLs in monocytes and macrophages a) Breaks CEBPb/d/g motifs b) Breaks REST motif c) Breaks motifs of MAZ, SP4 and ZBTB7B d) Breaks ELK3 motif	Higher expression of SPI1 in monocytes and macrophages
GPR141	1	a) 7:37719675:T:C b) 7:37723413:A:C c) 7:37787807:A:G	a) Breaks POU5F1 and TCF7L2 motifs, eQTL in both monocytes and macrophages b) Breaks KLF15, NFKB1, REL, RELA, RALB and TFAP4 motifs, eQTL in both monocytes and macrophages c) Breaks FOXJ3 motif, eQTL in macrophages	Higher expression of GPR141 in monocytes and macrophages
