## Supplementare table 8 for "Integration of Alzheimer’s disease genetics and myeloid genomics reveals novel disease risk mechanisms"

### Sheet: Sheet1
Supplementary Table 8
probeID	ProbeChr	Gene	Probe_bp	targetSNP	targetSNP_chr	targetSNP_bp	A1	A2	Freq	b_GWAS	se_GWAS	p_GWAS	b_eQTL	se_eQTL	p_eQTL	b_SMR	se_SMR	p_SMR	p_HEIDI	nsnp_HEIDI
ILMN_1680782	11	PATL1	59420321	11:60019150:C:T	11	60019150	C	T	0.398743	-0.0948	0.0131	4.488e-13	-0.0456042	0.0533228	0.392414	2.07876	2.44751	0.395694	#N/A	#N/A
ILMN_1659544	11	STX3	59527142	11:60019150:C:T	11	60019150	C	T	0.398743	-0.0948	0.0131	4.488e-13	-0.0680462	0.0529745	0.198964	1.39317	1.10155	0.205965	#N/A	#N/A
ILMN_1730685	11	MRPL16	59576000	11:60019150:C:T	11	60019150	C	T	0.398743	-0.0948	0.0131	4.488e-13	-0.0790599	0.0539094	0.142503	1.19909	0.834257	0.150628	#N/A	#N/A
ILMN_1706376	11	OSBP	59362744	11:60019150:C:T	11	60019150	C	T	0.398743	-0.0948	0.0131	4.488e-13	0.109176	0.0546463	0.045732	-0.868325	0.450887	0.0541274	#N/A	#N/A
ILMN_1759087	11	OR10V1	59480900	11:60019150:C:T	11	60019150	C	T	0.398743	-0.0948	0.0131	4.488e-13	0.0797239	0.054063	0.140307	-1.1891	0.822936	0.148471	#N/A	#N/A
ILMN_1768469	11	TCN1	59627200	11:60019150:C:T	11	60019150	C	T	0.398743	-0.0948	0.0131	4.488e-13	0.0117588	0.0528824	0.824035	-8.06204	36.2742	0.824117	#N/A	#N/A
ILMN_1741712	11	MS4A4A	60019296	11:60019150:C:T	11	60019150	C	T	0.398743	-0.0948	0.0131	4.488e-13	0.360614	0.0533948	1.44094e-11	-0.262885	0.0532424	7.9127e-07	6.63635e-06	20
ILMN_2370336	11	MS4A4A	60019296	11:60019150:C:T	11	60019150	C	T	0.398743	-0.0948	0.0131	4.488e-13	0.575743	0.051434	4.37173e-29	-0.164657	0.0270939	1.22256e-09	2.84725e-13	20
ILMN_1759933	11	MS4A6E	60133200	11:60019150:C:T	11	60019150	C	T	0.398743	-0.0948	0.0131	4.488e-13	0.234583	0.0536256	1.2174e-05	-0.404122	0.107949	0.000181382	1.47057e-06	19
ILMN_2331082	11	MS4A7	60154700	11:60019150:C:T	11	60019150	C	T	0.398743	-0.0948	0.0131	4.488e-13	0.0209425	0.0537781	0.696963	-4.52669	11.6409	0.697379	#N/A	#N/A
ILMN_1797731	11	MS4A6A	59945813	11:60019150:C:T	11	60019150	C	T	0.398743	-0.0948	0.0131	4.488e-13	0.0683011	0.0538846	0.20496	-1.38797	1.11168	0.211834	#N/A	#N/A
ILMN_1721035	11	MS4A6A	59945813	11:60019150:C:T	11	60019150	C	T	0.398743	-0.0948	0.0131	4.488e-13	0.518761	0.0523162	3.55101e-23	-0.182743	0.0312622	5.05081e-09	6.4184e-12	20
ILMN_1726189	11	MS4A14	60165616	11:60019150:C:T	11	60019150	C	T	0.398743	-0.0948	0.0131	4.488e-13	-0.115521	0.0535585	0.031012	0.820628	0.397003	0.0387289	0.00956097	20
ILMN_2382500	11	MS4A14	60165616	11:60019150:C:T	11	60019150	C	T	0.398743	-0.0948	0.0131	4.488e-13	-0.142504	0.0535561	0.00779487	0.665247	0.26638	0.0125121	0.000434125	20
ILMN_2359800	11	MS4A6A	59945813	11:60019150:C:T	11	60019150	C	T	0.398743	-0.0948	0.0131	4.488e-13	0.34025	0.0537732	2.49152e-10	-0.278618	0.0584912	1.90339e-06	8.78489e-08	20
ILMN_2401714	11	MS4A1	60230729	11:60019150:C:T	11	60019150	C	T	0.398743	-0.0948	0.0131	4.488e-13	-0.0941677	0.0537025	0.0795152	1.00671	0.590729	0.0883456	#N/A	#N/A
ILMN_1721088	11	MS4A15	60534300	11:60019150:C:T	11	60019150	C	T	0.398743	-0.0948	0.0131	4.488e-13	-0.0531618	0.0534083	0.31955	1.78324	1.80838	0.324085	#N/A	#N/A
ILMN_1769545	11	PRPF19	60666131	11:60019150:C:T	11	60019150	C	T	0.398743	-0.0948	0.0131	4.488e-13	-0.0414572	0.0536493	0.439675	2.2867	2.97602	0.442265	#N/A	#N/A
ILMN_2092756	11	TMEM109	60686100	11:60019150:C:T	11	60019150	C	T	0.398743	-0.0948	0.0131	4.488e-13	0.0740962	0.0538953	0.169188	-1.27942	0.947254	0.176804	#N/A	#N/A
ILMN_2085862	11	SLC15A3	60712279	11:60019150:C:T	11	60019150	C	T	0.398743	-0.0948	0.0131	4.488e-13	0.00461037	0.0537823	0.931687	-20.5623	239.887	0.931692	#N/A	#N/A
ILMN_2317923	11	TMEM132A	60698283	11:60019150:C:T	11	60019150	C	T	0.398743	-0.0948	0.0131	4.488e-13	0.0696675	0.053792	0.195276	-1.36075	1.06736	0.202355	#N/A	#N/A
ILMN_1746565	11	CD6	60763500	11:60019150:C:T	11	60019150	C	T	0.398743	-0.0948	0.0131	4.488e-13	-0.0819111	0.0538641	0.128335	1.15735	0.777688	0.136699	#N/A	#N/A
ILMN_2163324	11	PGA3	60975700	11:60019150:C:T	11	60019150	C	T	0.398743	-0.0948	0.0131	4.488e-13	0.0362394	0.0541177	0.503086	-2.61593	3.92316	0.504904	#N/A	#N/A
ILMN_2232630	11	PGA4	60994500	11:60019150:C:T	11	60019150	C	T	0.398743	-0.0948	0.0131	4.488e-13	-0.0322322	0.054682	0.555561	2.94116	5.0062	0.556866	#N/A	#N/A
ILMN_1717572	11	PGA5	61013717	11:60019150:C:T	11	60019150	C	T	0.398743	-0.0948	0.0131	4.488e-13	-0.0231693	0.0535231	0.665099	4.09162	9.46888	0.66566	#N/A	#N/A
ILMN_1765122	2	MAP3K2	128056306	2:127892810:C:T	2	127892810	T	C	0.404279	0.1965	0.0141	7.00649e-44	0.121725	0.0777329	0.117364	1.6143	1.03737	0.119675	#N/A	#N/A
ILMN_2309245	2	BIN1	127805603	2:127892810:C:T	2	127892810	T	C	0.404279	0.1965	0.0141	7.00649e-44	0.438416	0.0761068	8.38457e-09	0.448204	0.0841909	1.01697e-07	7.11133e-11	20
ILMN_1674160	2	BIN1	127805603	2:127892810:C:T	2	127892810	T	C	0.404279	0.1965	0.0141	7.00649e-44	0.386212	0.076509	4.46635e-07	0.508788	0.1072	2.07309e-06	4.89656e-10	18
ILMN_1792672	2	POLR2D	128603840	2:127892810:C:T	2	127892810	T	C	0.404279	0.1965	0.0141	7.00649e-44	0.058402	0.0778348	0.453055	3.36461	4.49066	0.453708	#N/A	#N/A
ILMN_1668039	2	GYPC	127413509	2:127892810:C:T	2	127892810	T	C	0.404279	0.1965	0.0141	7.00649e-44	-0.165564	0.0776201	0.032924	-1.18685	0.5629	0.0349916	#N/A	#N/A
ILMN_1682332	2	GYPC	127413509	2:127892810:C:T	2	127892810	T	C	0.404279	0.1965	0.0141	7.00649e-44	-0.169913	0.077607	0.028568	-1.15648	0.534696	0.0305512	#N/A	#N/A
ILMN_1740216	2	ERCC3	128014866	2:127892810:C:T	2	127892810	T	C	0.404279	0.1965	0.0141	7.00649e-44	0.0854136	0.0778001	0.272266	2.30057	2.102	0.27375	#N/A	#N/A
ILMN_1670172	2	WDR33	128458596	2:127892810:C:T	2	127892810	T	C	0.404279	0.1965	0.0141	7.00649e-44	0.0369751	0.077853	0.634833	5.31438	11.1962	0.63503	#N/A	#N/A
ILMN_1716086	2	ILMN_1716086	128458596	2:127892810:C:T	2	127892810	T	C	0.404279	0.1965	0.0141	7.00649e-44	0.0589511	0.0778342	0.448815	3.33327	4.40748	0.449483	#N/A	#N/A
ILMN_1672626	2	ILMN_1672626	127413509	2:127892810:C:T	2	127892810	T	C	0.404279	0.1965	0.0141	7.00649e-44	-0.0543445	0.0778389	0.485073	-3.61582	5.18552	0.48562	#N/A	#N/A
ILMN_1700044	2	SAP130	128698791	2:127892810:C:T	2	127892810	T	C	0.404279	0.1965	0.0141	7.00649e-44	0.0220816	0.0778609	0.776714	8.89882	31.3842	0.77676	#N/A	#N/A
ILMN_1765746	2	SFT2D3	128458597	2:127892810:C:T	2	127892810	T	C	0.404279	0.1965	0.0141	7.00649e-44	-0.0884155	0.0777955	0.255742	-2.22246	1.962	0.257318	#N/A	#N/A
ILMN_1668779	2	GPR17	128403439	2:127892810:C:T	2	127892810	T	C	0.404279	0.1965	0.0141	7.00649e-44	-0.066247	0.0778261	0.394648	-2.96617	3.49112	0.395528	#N/A	#N/A
ILMN_1727023	2	AMMECR1L	128619204	2:127892810:C:T	2	127892810	T	C	0.404279	0.1965	0.0141	7.00649e-44	0.0249725	0.0778596	0.748409	7.86864	24.5394	0.748473	#N/A	#N/A
ILMN_2329667	2	MYO7B	128293378	2:127892810:C:T	2	127892810	T	C	0.404279	0.1965	0.0141	7.00649e-44	0.0586093	0.0778346	0.451451	3.35271	4.45898	0.452111	#N/A	#N/A
ILMN_1657749	2	ILMN_1657749	127941696	2:127892810:C:T	2	127892810	T	C	0.404279	0.1965	0.0141	7.00649e-44	0.0698466	0.0778217	0.369441	2.81331	3.14103	0.370432	#N/A	#N/A
ILMN_1676789	2	ILMN_1676789	128458596	2:127892810:C:T	2	127892810	T	C	0.404279	0.1965	0.0141	7.00649e-44	0.0817382	0.0778056	0.293468	2.40402	2.29485	0.294836	#N/A	#N/A
ILMN_2272867	2	WDR33	128458596	2:127892810:C:T	2	127892810	T	C	0.404279	0.1965	0.0141	7.00649e-44	0.0153565	0.0778631	0.843652	12.7959	64.8865	0.843668	#N/A	#N/A
ILMN_1745852	2	WDR33	128458596	2:127892810:C:T	2	127892810	T	C	0.404279	0.1965	0.0141	7.00649e-44	-0.0431126	0.0778486	0.579716	-4.55783	8.2366	0.580015	#N/A	#N/A
ILMN_2383913	2	WDR33	128458596	2:127892810:C:T	2	127892810	T	C	0.404279	0.1965	0.0141	7.00649e-44	0.036369	0.0778534	0.640394	5.40295	11.5723	0.640582	#N/A	#N/A
ILMN_1696265	2	ILMN_1696265	128056306	2:127892810:C:T	2	127892810	T	C	0.404279	0.1965	0.0141	7.00649e-44	0.0866131	0.0777983	0.265578	2.26871	2.04431	0.267099	#N/A	#N/A
ILMN_1747241	2	IWS1	128193783	2:127892810:C:T	2	127892810	T	C	0.404279	0.1965	0.0141	7.00649e-44	0.0937584	0.0777868	0.228077	2.09581	1.74528	0.229812	#N/A	#N/A
ILMN_1687721	2	PROC	128176003	2:127892810:C:T	2	127892810	T	C	0.404279	0.1965	0.0141	7.00649e-44	-0.0845333	0.0778015	0.277247	-2.32453	2.14591	0.278703	#N/A	#N/A
ILMN_1760493	2	LIMS2	128395956	2:127892810:C:T	2	127892810	T	C	0.404279	0.1965	0.0141	7.00649e-44	0.0874855	0.0777969	0.260786	2.24609	2.00384	0.262334	#N/A	#N/A
ILMN_1668039	2	GYPC	127434000	2:127886158:C:T	2	127886158	T	C	0.283981	0.1185	0.0145	3.561e-16	-0.107788	0.0544401	0.04771	-1.09938	0.57132	0.0543201	#N/A	#N/A
ILMN_1682332	2	GYPC	127434000	2:127886158:C:T	2	127886158	T	C	0.283981	0.1185	0.0145	3.561e-16	-0.0346454	0.0545036	0.525002	-3.42036	5.39711	0.526251	#N/A	#N/A
ILMN_1657749	2	CYP27C1	127959675	2:127886158:C:T	2	127886158	T	C	0.283981	0.1185	0.0145	3.561e-16	-0.0289258	0.0556243	0.60305	-4.09669	7.89388	0.603781	#N/A	#N/A
ILMN_1674160	2	BIN1	127835267	2:127886158:C:T	2	127886158	T	C	0.283981	0.1185	0.0145	3.561e-16	-0.625672	0.0533708	9.70543e-32	-0.189396	0.0282506	2.0257e-11	1.07928e-12	20
ILMN_2309245	2	BIN1	127835267	2:127886158:C:T	2	127886158	T	C	0.283981	0.1185	0.0145	3.561e-16	-0.639375	0.0533979	4.87477e-33	-0.185337	0.0274572	1.47794e-11	1.66893e-12	20
ILMN_1687721	2	PROC	128181000	2:127886158:C:T	2	127886158	T	C	0.283981	0.1185	0.0145	3.561e-16	0.0330013	0.0551142	0.54932	3.59077	6.01289	0.550388	#N/A	#N/A
ILMN_1747241	2	IWS1	128239000	2:127886158:C:T	2	127886158	T	C	0.283981	0.1185	0.0145	3.561e-16	0.0326397	0.0554781	0.556308	3.63055	6.18687	0.557328	#N/A	#N/A
ILMN_1740216	2	ERCC3	128033309	2:127886158:C:T	2	127886158	T	C	0.283981	0.1185	0.0145	3.561e-16	0.0358365	0.0557245	0.520158	3.30668	5.15767	0.521445	#N/A	#N/A
ILMN_1760493	2	LIMS2	128417658	2:127886158:C:T	2	127886158	T	C	0.283981	0.1185	0.0145	3.561e-16	-0.0557229	0.0557203	0.317287	-2.12659	2.14235	0.320884	#N/A	#N/A
ILMN_1765746	2	SFT2D3	128460949	2:127886158:C:T	2	127886158	T	C	0.283981	0.1185	0.0145	3.561e-16	-0.0236621	0.0554532	0.669595	-5.00801	11.7525	0.670018	#N/A	#N/A
ILMN_1792672	2	POLR2D	128608428	2:127886158:C:T	2	127886158	T	C	0.283981	0.1185	0.0145	3.561e-16	-0.000512891	0.0561487	0.992712	-231.043	25293.5	0.992712	#N/A	#N/A
ILMN_1700044	2	SAP130	128742000	2:127886158:C:T	2	127886158	T	C	0.283981	0.1185	0.0145	3.561e-16	0.0883307	0.0556389	0.112383	1.34155	0.86083	0.11913	#N/A	#N/A
ILMN_2272867	2	WDR33	128514000	2:127886158:C:T	2	127886158	T	C	0.283981	0.1185	0.0145	3.561e-16	0.0695845	0.0556838	0.211432	1.70297	1.37861	0.216727	#N/A	#N/A
ILMN_1745852	2	WDR33	128514000	2:127886158:C:T	2	127886158	T	C	0.283981	0.1185	0.0145	3.561e-16	-0.0429449	0.055962	0.442847	-2.75935	3.61156	0.444848	#N/A	#N/A
ILMN_1670172	2	WDR33	128514000	2:127886158:C:T	2	127886158	T	C	0.283981	0.1185	0.0145	3.561e-16	0.0169048	0.0561617	0.763413	7.00984	23.3041	0.763568	#N/A	#N/A
ILMN_2383913	2	WDR33	128514000	2:127886158:C:T	2	127886158	T	C	0.283981	0.1185	0.0145	3.561e-16	0.00473134	0.0551642	0.931651	25.0457	292.032	0.931654	#N/A	#N/A
ILMN_1802646	7	EPHB6	142560835	7:143126994:A:C	7	143126994	A	C	0.513049	0.0849	0.0135	3.718e-10	0.0307743	0.0602609	0.609572	2.75879	5.41993	0.610746	#N/A	#N/A
ILMN_1715259	7	OR6V1	142750000	7:143126994:A:C	7	143126994	A	C	0.513049	0.0849	0.0135	3.718e-10	0.00897028	0.0600872	0.881327	9.46459	63.4161	0.88136	#N/A	#N/A
ILMN_1674533	7	TRPV6	142576000	7:143126994:A:C	7	143126994	A	C	0.513049	0.0849	0.0135	3.718e-10	0.0359796	0.0591397	0.542934	2.35967	3.89671	0.54481	#N/A	#N/A
ILMN_1738468	7	KEL	142649000	7:143126994:A:C	7	143126994	A	C	0.513049	0.0849	0.0135	3.718e-10	-0.00238208	0.0599215	0.96829	-35.6411	896.574	0.96829	#N/A	#N/A
ILMN_1725241	7	GSTK1	142955000	7:143126994:A:C	7	143126994	A	C	0.513049	0.0849	0.0135	3.718e-10	0.0524422	0.060209	0.383753	1.61893	1.87643	0.388266	#N/A	#N/A
ILMN_2296057	7	CASP2	142995000	7:143126994:A:C	7	143126994	A	C	0.513049	0.0849	0.0135	3.718e-10	-0.0194952	0.059021	0.741166	-4.35493	13.2026	0.74151	#N/A	#N/A
ILMN_1736568	7	CASP2	142995000	7:143126994:A:C	7	143126994	A	C	0.513049	0.0849	0.0135	3.718e-10	-0.0260305	0.0596995	0.662818	-3.26155	7.49813	0.663575	#N/A	#N/A
ILMN_2410540	7	CASP2	142995000	7:143126994:A:C	7	143126994	A	C	0.513049	0.0849	0.0135	3.718e-10	-0.00664115	0.0588262	0.910114	-12.7839	113.256	0.910129	#N/A	#N/A
ILMN_1652694	7	FAM131B	143055178	7:143126994:A:C	7	143126994	A	C	0.513049	0.0849	0.0135	3.718e-10	-0.0701528	0.0596957	0.239925	-1.21021	1.04764	0.248017	#N/A	#N/A
ILMN_1664265	7	EPHA1	143097000	7:143126994:A:C	7	143126994	A	C	0.513049	0.0849	0.0135	3.718e-10	0.407663	0.0578415	1.81603e-12	0.20826	0.0443824	2.70005e-06	3.09828e-11	20
ILMN_1686865	7	CLCN1	143031000	7:143126994:A:C	7	143126994	A	C	0.513049	0.0849	0.0135	3.718e-10	0.0368401	0.0590805	0.532918	2.30455	3.71393	0.534919	#N/A	#N/A
ILMN_1701875	7	ZYX	143083000	7:143126994:A:C	7	143126994	A	C	0.513049	0.0849	0.0135	3.718e-10	0.144884	0.0604955	0.0166226	0.585987	0.261818	0.0252114	3.16944e-07	11
ILMN_2371169	7	ZYX	143083000	7:143126994:A:C	7	143126994	A	C	0.513049	0.0849	0.0135	3.718e-10	0.207884	0.0592561	0.000451085	0.4084	0.1333	0.00218569	2.83746e-05	11
ILMN_1732024	7	OR2A5	143751000	7:143126994:A:C	7	143126994	A	C	0.513049	0.0849	0.0135	3.718e-10	0.00816839	0.0604343	0.892484	10.3937	76.9164	0.892509	#N/A	#N/A
ILMN_1714891	7	OR2A14	143824275	7:143126994:A:C	7	143126994	A	C	0.513049	0.0849	0.0135	3.718e-10	0.00363988	0.0602886	0.951858	23.3249	386.357	0.95186	#N/A	#N/A
ILMN_2203544	7	OR2A9P	143994800	7:143126994:A:C	7	143126994	A	C	0.513049	0.0849	0.0135	3.718e-10	-0.0415598	0.0591384	0.482209	-2.04284	2.925	0.484922	#N/A	#N/A
ILMN_1802646	7	EPHB6	142560835	7:143088526:T:C	7	143088526	C	T	0.341493	0.073	0.0151	1.277e-06	0.0926	0.0624444	0.138096	0.788337	0.556059	0.156272	#N/A	#N/A
ILMN_1715259	7	OR6V1	142750000	7:143088526:T:C	7	143088526	C	T	0.341493	0.073	0.0151	1.277e-06	0.0125533	0.062305	0.840322	5.8152	28.8873	0.840459	#N/A	5
ILMN_1674533	7	TRPV6	142576000	7:143088526:T:C	7	143088526	C	T	0.341493	0.073	0.0151	1.277e-06	0.031541	0.0613251	0.607026	2.31445	4.52538	0.609045	#N/A	#N/A
ILMN_1738468	7	KEL	142649000	7:143088526:T:C	7	143088526	C	T	0.341493	0.073	0.0151	1.277e-06	-0.0152937	0.0621323	0.805569	-4.77321	19.4168	0.805815	#N/A	#N/A
ILMN_1725241	7	GSTK1	142955000	7:143088526:T:C	7	143088526	C	T	0.341493	0.073	0.0151	1.277e-06	-0.127346	0.0623594	0.0411388	-0.573242	0.304725	0.0599473	#N/A	#N/A
ILMN_2296057	7	CASP2	142995000	7:143088526:T:C	7	143088526	C	T	0.341493	0.073	0.0151	1.277e-06	-0.0991043	0.0611475	0.105073	-0.736597	0.479341	0.12437	#N/A	#N/A
ILMN_1736568	7	CASP2	142995000	7:143088526:T:C	7	143088526	C	T	0.341493	0.073	0.0151	1.277e-06	-0.116513	0.0618327	0.0595199	-0.626537	0.356862	0.0791426	#N/A	#N/A
ILMN_2410540	7	CASP2	142995000	7:143088526:T:C	7	143088526	C	T	0.341493	0.073	0.0151	1.277e-06	-0.0601059	0.060978	0.324281	-1.21452	1.25749	0.334131	#N/A	#N/A
ILMN_1652694	7	FAM131B	143055178	7:143088526:T:C	7	143088526	C	T	0.341493	0.073	0.0151	1.277e-06	0.030971	0.0619232	0.616969	2.35705	4.73783	0.61884	#N/A	#N/A
ILMN_1664265	7	EPHA1	143097000	7:143088526:T:C	7	143088526	C	T	0.341493	0.073	0.0151	1.277e-06	-0.167098	0.0608363	0.00602018	-0.436869	0.182932	0.0169333	1.72617e-08	13
ILMN_1686865	7	CLCN1	143031000	7:143088526:T:C	7	143088526	C	T	0.341493	0.073	0.0151	1.277e-06	0.0205047	0.0612674	0.737869	3.56016	10.6631	0.738472	#N/A	#N/A
ILMN_1701875	7	ZYX	143083000	7:143088526:T:C	7	143088526	C	T	0.341493	0.073	0.0151	1.277e-06	0.396458	0.0619872	1.59696e-10	0.18413	0.0477437	0.000114954	0.00315114	16
ILMN_2371169	7	ZYX	143083000	7:143088526:T:C	7	143088526	C	T	0.341493	0.073	0.0151	1.277e-06	0.286507	0.0612447	2.89576e-06	0.254793	0.0757901	0.000774308	0.000214419	11
ILMN_1732024	7	OR2A5	143751000	7:143088526:T:C	7	143088526	C	T	0.341493	0.073	0.0151	1.277e-06	0.0584153	0.0626472	0.351104	1.24967	1.3649	0.35989	#N/A	#N/A
ILMN_1714891	7	OR2A14	143824275	7:143088526:T:C	7	143088526	C	T	0.341493	0.073	0.0151	1.277e-06	-0.0233062	0.0625114	0.709274	-3.13221	8.42609	0.710096	#N/A	#N/A
ILMN_2203544	7	OR2A9P	143994800	7:143088526:T:C	7	143088526	C	T	0.341493	0.073	0.0151	1.277e-06	-0.050721	0.0613176	0.408132	-1.43925	1.76522	0.41488	#N/A	#N/A
ILMN_1802646	7	EPHB6	142560835	7:143109208:T:G	7	143109208	G	T	0.151058	-0.1319	0.0179	1.821e-13	-0.00117196	0.0735426	0.987286	112.546	7062.46	0.987286	#N/A	#N/A
ILMN_1715259	7	OR6V1	142750000	7:143109208:T:G	7	143109208	G	T	0.151058	-0.1319	0.0179	1.821e-13	0.023284	0.0733221	0.75082	-5.66483	17.8553	0.751044	#N/A	#N/A
ILMN_1674533	7	TRPV6	142576000	7:143109208:T:G	7	143109208	G	T	0.151058	-0.1319	0.0179	1.821e-13	0.126497	0.0721015	0.0793578	-1.04272	0.610948	0.0878747	#N/A	#N/A
ILMN_1738468	7	KEL	142649000	7:143109208:T:G	7	143109208	G	T	0.151058	-0.1319	0.0179	1.821e-13	0.0457983	0.0731122	0.531045	-2.88002	4.61423	0.532522	#N/A	#N/A
ILMN_1725241	7	GSTK1	142955000	7:143109208:T:G	7	143109208	G	T	0.151058	-0.1319	0.0179	1.821e-13	0.0359893	0.0734857	0.624314	-3.66498	7.49994	0.625077	#N/A	#N/A
ILMN_2296057	7	CASP2	142995000	7:143109208:T:G	7	143109208	G	T	0.151058	-0.1319	0.0179	1.821e-13	-0.0295826	0.0720215	0.681258	4.4587	10.8719	0.681725	#N/A	#N/A
ILMN_1736568	7	CASP2	142995000	7:143109208:T:G	7	143109208	G	T	0.151058	-0.1319	0.0179	1.821e-13	0.0244987	0.0728529	0.736663	-5.38397	16.0273	0.736927	#N/A	#N/A
ILMN_2410540	7	CASP2	142995000	7:143109208:T:G	7	143109208	G	T	0.151058	-0.1319	0.0179	1.821e-13	-0.0173268	0.0717843	0.809266	7.6125	31.5552	0.809366	#N/A	#N/A
ILMN_1652694	7	FAM131B	143055178	7:143109208:T:G	7	143109208	G	T	0.151058	-0.1319	0.0179	1.821e-13	-0.0261346	0.0728774	0.719886	5.04695	14.0903	0.720203	#N/A	#N/A
ILMN_1664265	7	EPHA1	143097000	7:143109208:T:G	7	143109208	G	T	0.151058	-0.1319	0.0179	1.821e-13	0.391871	0.0710429	3.46831e-08	-0.33659	0.0762236	1.00627e-05	1.08482e-12	20
ILMN_1686865	7	CLCN1	143031000	7:143109208:T:G	7	143109208	G	T	0.151058	-0.1319	0.0179	1.821e-13	-0.0585747	0.0720891	0.416486	2.25183	2.78816	0.419299	#N/A	#N/A
ILMN_1701875	7	ZYX	143083000	7:143109208:T:G	7	143109208	G	T	0.151058	-0.1319	0.0179	1.821e-13	0.11594	0.0739045	0.116698	-1.13766	0.741436	0.124933	5.86257e-05	12
ILMN_2371169	7	ZYX	143083000	7:143109208:T:G	7	143109208	G	T	0.151058	-0.1319	0.0179	1.821e-13	0.19912	0.0724265	0.00597286	-0.662415	0.257166	0.0100001	0.000479238	12
ILMN_1732024	7	OR2A5	143751000	7:143109208:T:G	7	143109208	G	T	0.151058	-0.1319	0.0179	1.821e-13	0.0342685	0.0737427	0.642144	-3.84902	8.29918	0.642804	#N/A	#N/A
ILMN_1714891	7	OR2A14	143824275	7:143109208:T:G	7	143109208	G	T	0.151058	-0.1319	0.0179	1.821e-13	0.00125753	0.07357	0.986362	-104.888	6136.32	0.986363	#N/A	#N/A
ILMN_2203544	7	OR2A9P	143994800	7:143109208:T:G	7	143109208	G	T	0.151058	-0.1319	0.0179	1.821e-13	-0.0483477	0.0721674	0.502897	2.72815	4.08904	0.504653	#N/A	3
ILMN_1783956	15	ATP8B4	50150435	15:51007729:C:T	15	51007729	T	C	0.196904	-0.0822	0.0163	4.437e-07	0.0557476	0.0875183	0.524136	-1.4745	2.33322	0.527412	#N/A	4
ILMN_1754531	15	AP4E1	51200869	15:51007729:C:T	15	51007729	T	C	0.196904	-0.0822	0.0163	4.437e-07	0.259159	0.0870707	0.00291633	-0.317179	0.123741	0.0103694	0.0112409	20
ILMN_1734229	15	SPPL2A	50999506	15:51007729:C:T	15	51007729	T	C	0.196904	-0.0822	0.0163	4.437e-07	0.542283	0.0854401	2.19636e-10	-0.151581	0.0383909	7.86888e-05	0.00450618	20
ILMN_1715188	15	ILMN_1715188	50716577	15:51007729:C:T	15	51007729	T	C	0.196904	-0.0822	0.0163	4.437e-07	0.241705	0.0871321	0.00553707	-0.340084	0.139921	0.0150759	0.639436	20
ILMN_1725234	15	CYP19A1	51500254	15:51007729:C:T	15	51007729	T	C	0.196904	-0.0822	0.0163	4.437e-07	-0.141765	0.0874001	0.104798	0.579833	0.375511	0.12256	#N/A	#N/A
ILMN_1792323	15	HDC	50534144	15:51007729:C:T	15	51007729	T	C	0.196904	-0.0822	0.0163	4.437e-07	-0.0270041	0.0875348	0.757705	3.04398	9.88563	0.758143	#N/A	#N/A
ILMN_2094587	15	USP8	50716577	15:51007729:C:T	15	51007729	T	C	0.196904	-0.0822	0.0163	4.437e-07	0.073835	0.087502	0.398776	-1.11329	1.33771	0.405274	#N/A	#N/A
ILMN_3195401	15	ILMN_3195401	50569389	15:51007729:C:T	15	51007729	T	C	0.196904	-0.0822	0.0163	4.437e-07	0.0368603	0.0875304	0.673671	-2.23004	5.314	0.674738	#N/A	#N/A
ILMN_3272074	15	ILMN_3272074	50569389	15:51007729:C:T	15	51007729	T	C	0.196904	-0.0822	0.0163	4.437e-07	0.0157526	0.0875382	0.857191	-5.2182	29.0163	0.857281	#N/A	#N/A
ILMN_1699139	15	CYP19A1	51500254	15:51007729:C:T	15	51007729	T	C	0.196904	-0.0822	0.0163	4.437e-07	0.0764154	0.0874993	0.382485	-1.0757	1.25006	0.389504	#N/A	#N/A
ILMN_2197946	15	SCG3	51973550	15:51007729:C:T	15	51007729	T	C	0.196904	-0.0822	0.0163	4.437e-07	0.0695671	0.0875063	0.426616	-1.18159	1.50464	0.432279	#N/A	#N/A
ILMN_1660536	15	USP50	50792759	15:51007729:C:T	15	51007729	T	C	0.196904	-0.0822	0.0163	4.437e-07	-0.0241652	0.0875358	0.782502	3.40159	12.3404	0.782819	#N/A	#N/A
ILMN_1667047	15	ILMN_1667047	50844670	15:51007729:C:T	15	51007729	T	C	0.196904	-0.0822	0.0163	4.437e-07	-0.080726	0.0874946	0.356195	1.01826	1.12196	0.364103	#N/A	#N/A
ILMN_1682099	15	TNFAIP8L3	51348795	15:51007729:C:T	15	51007729	T	C	0.196904	-0.0822	0.0163	4.437e-07	-0.0220695	0.0875365	0.80095	3.7246	14.7917	0.801193	#N/A	#N/A
ILMN_1704376	15	GLDN	51633826	15:51007729:C:T	15	51007729	T	C	0.196904	-0.0822	0.0163	4.437e-07	-0.063006	0.0875123	0.471545	1.30464	1.83045	0.476007	#N/A	#N/A
ILMN_1700831	15	SLC27A2	50474393	15:51007729:C:T	15	51007729	T	C	0.196904	-0.0822	0.0163	4.437e-07	-0.0761669	0.0874996	0.384036	1.07921	1.25812	0.391004	#N/A	#N/A
ILMN_1705663	15	DMXL2	51739908	15:51007729:C:T	15	51007729	T	C	0.196904	-0.0822	0.0163	4.437e-07	0.0325703	0.0875325	0.709823	-2.52377	6.80105	0.710574	#N/A	#N/A
ILMN_1711245	15	ILMN_1711245	51973550	15:51007729:C:T	15	51007729	T	C	0.196904	-0.0822	0.0163	4.437e-07	-0.00744594	0.0875395	0.932215	11.0396	129.807	0.932225	#N/A	#N/A
ILMN_2387860	15	CYP19A1	51500254	15:51007729:C:T	15	51007729	T	C	0.196904	-0.0822	0.0163	4.437e-07	0.0336915	0.087532	0.700308	-2.43978	6.3571	0.701135	#N/A	#N/A
ILMN_1794470	17	ANKFY1	4117250	17:5116379:A:C	17	5116379	C	A	0.129844	0.0968	0.0191	4.023e-07	0.158833	0.0785005	0.0430377	0.609444	0.324323	0.0602277	#N/A	#N/A
ILMN_1735364	17	ANKFY1	4117250	17:5116379:A:C	17	5116379	C	A	0.129844	0.0968	0.0191	4.023e-07	0.0410595	0.0779439	0.598345	2.35756	4.4995	0.600307	#N/A	#N/A
ILMN_1801464	17	ANKFY1	4117250	17:5116379:A:C	17	5116379	C	A	0.129844	0.0968	0.0191	4.023e-07	0.0669159	0.0787615	0.395547	1.44659	1.72643	0.402082	#N/A	#N/A
ILMN_1719039	17	UBE2G1	4221240	17:5116379:A:C	17	5116379	C	A	0.129844	0.0968	0.0191	4.023e-07	-0.165866	0.0774637	0.0322576	-0.583605	0.295887	0.0485646	#N/A	#N/A
ILMN_1814465	17	UBE2G1	4221240	17:5116379:A:C	17	5116379	C	A	0.129844	0.0968	0.0191	4.023e-07	-0.100615	0.0779507	0.196788	-0.96208	0.769156	0.210998	#N/A	#N/A
ILMN_1668984	17	SPNS3	4364243	17:5116379:A:C	17	5116379	C	A	0.129844	0.0968	0.0191	4.023e-07	-0.0470712	0.0787509	0.550024	-2.05646	3.46433	0.552773	#N/A	#N/A
ILMN_1728684	17	PELP1	4590350	17:5116379:A:C	17	5116379	C	A	0.129844	0.0968	0.0191	4.023e-07	-0.0346502	0.0790883	0.661299	-2.79363	6.40018	0.662479	#N/A	#N/A
ILMN_2403534	17	ALOX15	4539893	17:5116379:A:C	17	5116379	C	A	0.129844	0.0968	0.0191	4.023e-07	0.00790621	0.0790631	0.920345	12.2435	122.461	0.920361	#N/A	#N/A
ILMN_2395711	17	ARRB2	4619289	17:5116379:A:C	17	5116379	C	A	0.129844	0.0968	0.0191	4.023e-07	0.0301646	0.0779942	0.698938	3.20906	8.32153	0.699768	#N/A	13
ILMN_1675866	17	ARRB2	4619289	17:5116379:A:C	17	5116379	C	A	0.129844	0.0968	0.0191	4.023e-07	-0.156319	0.0768226	0.0418708	-0.619248	0.327941	0.0589869	#N/A	#N/A
ILMN_1762639	17	MED11	4635814	17:5116379:A:C	17	5116379	C	A	0.129844	0.0968	0.0191	4.023e-07	-0.00950849	0.0792164	0.904458	-10.1804	84.8378	0.904485	#N/A	#N/A
ILMN_1728478	17	CXCL16	4640019	17:5116379:A:C	17	5116379	C	A	0.129844	0.0968	0.0191	4.023e-07	0.00377569	0.0778715	0.961329	25.6377	528.787	0.96133	#N/A	#N/A
ILMN_1778136	17	ZMYND15	4646362	17:5116379:A:C	17	5116379	C	A	0.129844	0.0968	0.0191	4.023e-07	-0.0539191	0.0778952	0.488811	-1.79528	2.61767	0.492818	#N/A	#N/A
ILMN_1735910	17	VMO1	4689154	17:5116379:A:C	17	5116379	C	A	0.129844	0.0968	0.0191	4.023e-07	0.0647537	0.0769188	0.399875	1.4949	1.80007	0.406276	#N/A	#N/A
ILMN_1666409	17	PSMB6	4700620	17:5116379:A:C	17	5116379	C	A	0.129844	0.0968	0.0191	4.023e-07	0.0486742	0.0787485	0.536511	1.98873	3.24134	0.539512	#N/A	#N/A
ILMN_1697880	17	PLD2	4718560	17:5116379:A:C	17	5116379	C	A	0.129844	0.0968	0.0191	4.023e-07	0.209613	0.0780882	0.00726804	0.461804	0.19468	0.0176862	0.0918281	20
ILMN_1753575	17	GP1BA	4836960	17:5116379:A:C	17	5116379	C	A	0.129844	0.0968	0.0191	4.023e-07	-0.0342813	0.0779568	0.66012	-2.8237	6.44531	0.661313	#N/A	#N/A
ILMN_1664168	17	SLC25A11	4841990	17:5116379:A:C	17	5116379	C	A	0.129844	0.0968	0.0191	4.023e-07	-0.0279557	0.077543	0.718459	-3.46262	9.6288	0.719138	#N/A	4
ILMN_1794726	17	RNF167	4845910	17:5116379:A:C	17	5116379	C	A	0.129844	0.0968	0.0191	4.023e-07	-0.142789	0.0781474	0.0676739	-0.677925	0.3944	0.0856372	0.00988048	20
ILMN_2365383	17	ENO3	4855910	17:5116379:A:C	17	5116379	C	A	0.129844	0.0968	0.0191	4.023e-07	-0.0576909	0.0796856	0.469077	-1.67791	2.34114	0.473556	#N/A	#N/A
ILMN_1678904	17	ENO3	4855910	17:5116379:A:C	17	5116379	C	A	0.129844	0.0968	0.0191	4.023e-07	0.0179921	0.0769956	0.815236	5.38015	23.0484	0.815429	#N/A	#N/A
ILMN_1703346	17	CHRNE	4819401	17:5116379:A:C	17	5116379	C	A	0.129844	0.0968	0.0191	4.023e-07	0.0389472	0.0782448	0.618652	2.48542	5.01721	0.620334	#N/A	#N/A
ILMN_2151817	17	PFN1	4850650	17:5116379:A:C	17	5116379	C	A	0.129844	0.0968	0.0191	4.023e-07	0.134682	0.0786241	0.0867161	0.718733	0.442899	0.104634	#N/A	#N/A
ILMN_1684446	17	SPAG7	4866844	17:5116379:A:C	17	5116379	C	A	0.129844	0.0968	0.0191	4.023e-07	-0.119965	0.0776463	0.122342	-0.806903	0.545991	0.139443	0.00790425	20
ILMN_1796749	17	KIF1C	4916470	17:5116379:A:C	17	5116379	C	A	0.129844	0.0968	0.0191	4.023e-07	0.00945029	0.0789812	0.904759	10.2431	85.6308	0.904785	#N/A	#N/A
ILMN_1798867	17	CAMTA2	4881117	17:5116379:A:C	17	5116379	C	A	0.129844	0.0968	0.0191	4.023e-07	0.0731791	0.0785149	0.351315	1.32278	1.44303	0.359316	#N/A	#N/A
ILMN_1782079	17	ZFP3	4990606	17:5116379:A:C	17	5116379	C	A	0.129844	0.0968	0.0191	4.023e-07	0.0461571	0.0785747	0.556915	2.09718	3.594	0.559541	#N/A	#N/A
ILMN_2139351	17	ZNF232	5017620	17:5116379:A:C	17	5116379	C	A	0.129844	0.0968	0.0191	4.023e-07	0.109371	0.079012	0.166286	0.885058	0.662803	0.18177	#N/A	#N/A
ILMN_1721727	17	USP6	5049031	17:5116379:A:C	17	5116379	C	A	0.129844	0.0968	0.0191	4.023e-07	0.0337205	0.0783637	0.666972	2.87066	6.69518	0.668094	#N/A	#N/A
ILMN_1719622	17	RABEP1	5237346	17:5116379:A:C	17	5116379	C	A	0.129844	0.0968	0.0191	4.023e-07	0.775999	0.0748827	3.65842e-25	0.124742	0.0273993	5.29464e-06	0.0726528	20
ILMN_1770339	17	RPAIN	5329580	17:5116379:A:C	17	5116379	C	A	0.129844	0.0968	0.0191	4.023e-07	-0.122351	0.0797782	0.12512	-0.791169	0.538981	0.142132	0.0933703	10
ILMN_2323774	17	RPAIN	5329580	17:5116379:A:C	17	5116379	C	A	0.129844	0.0968	0.0191	4.023e-07	-0.105509	0.0777195	0.174601	-0.917453	0.699632	0.189744	#N/A	#N/A
ILMN_1744308	17	DHX33	5358306	17:5116379:A:C	17	5116379	C	A	0.129844	0.0968	0.0191	4.023e-07	-0.109089	0.0795717	0.170391	-0.887352	0.670518	0.185708	#N/A	#N/A
ILMN_1734826	17	NUP88	5293869	17:5116379:A:C	17	5116379	C	A	0.129844	0.0968	0.0191	4.023e-07	-0.286794	0.0777885	0.000227055	-0.337525	0.11321	0.00286926	0.112106	20
ILMN_1718069	17	MIS12	5391870	17:5116379:A:C	17	5116379	C	A	0.129844	0.0968	0.0191	4.023e-07	0.0103187	0.0781635	0.894973	9.38104	71.085	0.895008	#N/A	4
ILMN_1668996	17	C1QBP	5344120	17:5116379:A:C	17	5116379	C	A	0.129844	0.0968	0.0191	4.023e-07	0.210229	0.0787786	0.00761673	0.460451	0.195002	0.0182127	0.0200233	20
ILMN_1761969	17	DERL2	5382351	17:5116379:A:C	17	5116379	C	A	0.129844	0.0968	0.0191	4.023e-07	0.17687	0.0776002	0.0226527	0.547296	0.263287	0.0376447	#N/A	#N/A
ILMN_1810045	17	NLRP1	5462750	17:5116379:A:C	17	5116379	C	A	0.129844	0.0968	0.0191	4.023e-07	-0.194093	0.0774443	0.0122029	-0.498731	0.221999	0.0246693	#N/A	#N/A
ILMN_2313079	17	NLRP1	5462750	17:5116379:A:C	17	5116379	C	A	0.129844	0.0968	0.0191	4.023e-07	-0.0226735	0.0781737	0.771785	-4.26929	14.7437	0.772148	#N/A	#N/A
ILMN_1774330	17	WSCD1	5994437	17:5116379:A:C	17	5116379	C	A	0.129844	0.0968	0.0191	4.023e-07	0.0774587	0.0792114	0.328137	1.2497	1.30155	0.336973	#N/A	#N/A
ILMN_2367883	8	GEM	95268000	8:95967838:A:G	8	95967838	G	A	0.397323	-0.0648	0.0131	7.185e-07	0.0175319	0.0524099	0.737991	-3.69612	11.0744	0.738566	#N/A	#N/A
ILMN_1678968	8	GEM	95268000	8:95967838:A:G	8	95967838	G	A	0.397323	-0.0648	0.0131	7.185e-07	0.0134621	0.0524514	0.797442	-4.81351	18.7798	0.797709	#N/A	#N/A
ILMN_1722127	8	RAD54B	95435800	8:95967838:A:G	8	95967838	G	A	0.397323	-0.0648	0.0131	7.185e-07	0.0528384	0.0530603	0.319339	-1.22638	1.25624	0.32895	#N/A	#N/A
ILMN_1775573	8	DPY19L4	95769000	8:95967838:A:G	8	95967838	G	A	0.397323	-0.0648	0.0131	7.185e-07	0.059518	0.0528514	0.260107	-1.08875	0.991534	0.272186	0.145729	12
ILMN_1759084	8	INTS8	95859800	8:95967838:A:G	8	95967838	G	A	0.397323	-0.0648	0.0131	7.185e-07	-0.284323	0.0507098	2.06021e-08	0.22791	0.0614421	0.000207799	0.00217283	20
ILMN_2412384	8	CCNE2	95900452	8:95967838:A:G	8	95967838	G	A	0.397323	-0.0648	0.0131	7.185e-07	-0.231166	0.0518852	8.37611e-06	0.280318	0.0846758	0.000931344	0.00680138	20
ILMN_2214197	8	TP53INP1	95949900	8:95967838:A:G	8	95967838	G	A	0.397323	-0.0648	0.0131	7.185e-07	0.796941	0.0481868	1.93501e-61	-0.0813109	0.0171573	2.14636e-06	1.12567e-05	20
ILMN_2106449	8	PLEKHF2	96157472	8:95967838:A:G	8	95967838	G	A	0.397323	-0.0648	0.0131	7.185e-07	0.138919	0.0530422	0.00881797	-0.466458	0.201527	0.0206338	0.0353427	16
ILMN_2091084	8	C8orf37	96269288	8:95967838:A:G	8	95967838	G	A	0.397323	-0.0648	0.0131	7.185e-07	-0.0966841	0.0520563	0.0632684	0.670224	0.385458	0.0820745	#N/A	#N/A
ILMN_1662681	11	AMBRA1	46516800	11:47557871:T:C	11	47557871	C	T	0.313057	0.0789	0.0138	1.116e-08	0.0260812	0.0572129	0.648488	3.02516	6.65718	0.649526	#N/A	#N/A
ILMN_2163051	11	HARBI1	46631935	11:47557871:T:C	11	47557871	C	T	0.313057	0.0789	0.0138	1.116e-08	-0.0264617	0.0568944	0.641859	-2.98167	6.43198	0.642956	#N/A	#N/A
ILMN_1739618	11	ZNF408	46724915	11:47557871:T:C	11	47557871	C	T	0.313057	0.0789	0.0138	1.116e-08	0.0167414	0.0575429	0.771099	4.71287	16.2198	0.771386	#N/A	#N/A
ILMN_1732060	11	ARHGAP1	46710400	11:47557871:T:C	11	47557871	C	T	0.313057	0.0789	0.0138	1.116e-08	0.0153179	0.0561097	0.784853	5.15082	18.889	0.785092	#N/A	#N/A
ILMN_1748770	11	CKAP5	46816200	11:47557871:T:C	11	47557871	C	T	0.313057	0.0789	0.0138	1.116e-08	-0.0266994	0.0563534	0.635653	-2.95512	6.25865	0.636808	#N/A	#N/A
ILMN_1716336	11	CKAP5	46816200	11:47557871:T:C	11	47557871	C	T	0.313057	0.0789	0.0138	1.116e-08	-0.0593812	0.057043	0.29788	-1.3287	1.29737	0.305764	#N/A	#N/A
ILMN_1664773	11	C11orf49	47072088	11:47557871:T:C	11	47557871	C	T	0.313057	0.0789	0.0138	1.116e-08	0.0893438	0.0570913	0.1176	0.883105	0.585068	0.131195	#N/A	#N/A
ILMN_2341487	11	C11orf49	47072088	11:47557871:T:C	11	47557871	C	T	0.313057	0.0789	0.0138	1.116e-08	0.00631595	0.0573886	0.912365	12.4922	113.529	0.912381	#N/A	#N/A
ILMN_1769250	11	ARFGAP2	47192263	11:47557871:T:C	11	47557871	C	T	0.313057	0.0789	0.0138	1.116e-08	-0.0724044	0.056279	0.198259	-1.08971	0.868197	0.209427	0.14048	6
ILMN_1682957	11	PACSIN3	47203535	11:47557871:T:C	11	47557871	C	T	0.313057	0.0789	0.0138	1.116e-08	0.079269	0.0557118	0.154782	0.995345	0.720885	0.167363	#N/A	#N/A
ILMN_1660817	11	DDB2	47248400	11:47557871:T:C	11	47557871	C	T	0.313057	0.0789	0.0138	1.116e-08	0.106819	0.0562193	0.0574284	0.738634	0.409652	0.0713762	0.680558	20
ILMN_2104830	11	ACP2	47265655	11:47557871:T:C	11	47557871	C	T	0.313057	0.0789	0.0138	1.116e-08	0.00574022	0.0571655	0.920016	13.7451	136.906	0.920028	#N/A	20
ILMN_1814022	11	NR1H3	47280217	11:47557871:T:C	11	47557871	C	T	0.313057	0.0789	0.0138	1.116e-08	-0.0407184	0.0566849	0.472555	-1.9377	2.71872	0.476016	#N/A	20
ILMN_1743583	11	MADD	47321147	11:47557871:T:C	11	47557871	C	T	0.313057	0.0789	0.0138	1.116e-08	-0.180933	0.0561593	0.00127398	-0.436074	0.155362	0.00500336	0.0184803	20
ILMN_2328224	11	MADD	47321147	11:47557871:T:C	11	47557871	C	T	0.313057	0.0789	0.0138	1.116e-08	-0.179791	0.0564562	0.00144949	-0.438843	0.157736	0.00540022	2.55079e-09	20
ILMN_1781184	11	MYBPC3	47363600	11:47557871:T:C	11	47557871	C	T	0.313057	0.0789	0.0138	1.116e-08	0.411811	0.0553958	1.05382e-13	0.191593	0.0422751	5.84137e-06	0.0114019	20
ILMN_1696463	11	SPI1	47388269	11:47557871:T:C	11	47557871	C	T	0.313057	0.0789	0.0138	1.116e-08	0.473858	0.0549138	6.18312e-18	0.166506	0.0349351	1.8778e-06	0.000703251	20
ILMN_2392043	11	SPI1	47388269	11:47557871:T:C	11	47557871	C	T	0.313057	0.0789	0.0138	1.116e-08	-0.043615	0.0555833	0.432642	-1.80901	2.32703	0.436928	#N/A	18
ILMN_1730937	11	SLC39A13	47433400	11:47557871:T:C	11	47557871	C	T	0.313057	0.0789	0.0138	1.116e-08	-0.0497072	0.0566404	0.380165	-1.5873	1.82988	0.385705	#N/A	#N/A
ILMN_1809010	11	PSMC3	47444172	11:47557871:T:C	11	47557871	C	T	0.313057	0.0789	0.0138	1.116e-08	0.0949431	0.0573847	0.0980256	0.831024	0.522889	0.111994	0.136972	20
ILMN_1724806	11	RAPSN	47465019	11:47557871:T:C	11	47557871	C	T	0.313057	0.0789	0.0138	1.116e-08	-0.0122575	0.0568048	0.829158	-6.4369	29.8518	0.829277	#N/A	#N/A
ILMN_1803303	11	RAPSN	47465019	11:47557871:T:C	11	47557871	C	T	0.313057	0.0789	0.0138	1.116e-08	0.0561842	0.0563839	0.319028	1.40431	1.43054	0.326267	#N/A	#N/A
ILMN_1687524	11	KBTBD4	47597158	11:47557871:T:C	11	47557871	C	T	0.313057	0.0789	0.0138	1.116e-08	-0.106524	0.0570468	0.0618597	-0.740681	0.417278	0.0758931	#N/A	#N/A
ILMN_1756355	11	NDUFS3	47596501	11:47557871:T:C	11	47557871	C	T	0.313057	0.0789	0.0138	1.116e-08	-0.016059	0.056297	0.775449	-4.91313	17.245	0.77572	#N/A	#N/A
ILMN_1785218	11	MTCH2	47651521	11:47557871:T:C	11	47557871	C	T	0.313057	0.0789	0.0138	1.116e-08	0.279033	0.0563307	7.29005e-07	0.282763	0.0755282	0.000181255	0.0127222	20
ILMN_2108938	11	FNBP4	47763532	11:47557871:T:C	11	47557871	C	T	0.313057	0.0789	0.0138	1.116e-08	-0.187247	0.0561095	0.000846353	-0.421369	0.1462	0.00394991	0.0687339	19
ILMN_1652989	11	NUP160	47834873	11:47557871:T:C	11	47557871	C	T	0.313057	0.0789	0.0138	1.116e-08	0.535495	0.0546647	1.17154e-22	0.14734	0.0298387	7.89729e-07	0.00406896	20
ILMN_1784320	7	ELMO1	37191409	7:37719675:T:C	7	37719675	T	C	0.318752	-0.0727	0.0135	7.918e-08	-0.0161614	0.0552105	0.769733	4.49837	15.39	0.770063	NA	NA
ILMN_1740231	7	ELMO1	37191409	7:37719675:T:C	7	37719675	T	C	0.318752	-0.0727	0.0135	7.918e-08	0.0375583	0.0546902	0.492243	-1.93566	2.84143	0.495727	NA	NA
ILMN_1663627	7	ELMO1	37191409	7:37719675:T:C	7	37719675	T	C	0.318752	-0.0727	0.0135	7.918e-08	0.112722	0.0557236	0.0430862	-0.644951	0.340581	0.0582676	NA	NA
ILMN_2092333	7	GPR141	37798400	7:37719675:T:C	7	37719675	T	C	0.318752	-0.0727	0.0135	7.918e-08	-0.659816	0.0531664	2.29521e-35	0.110182	0.0223035	7.80668e-07	2.05841e-07	20
ILMN_1675797	7	EPDR1	37857500	7:37719675:T:C	7	37719675	T	C	0.318752	-0.0727	0.0135	7.918e-08	-0.104272	0.0570641	0.0676574	0.697214	0.402925	0.0835623	0.0148735	8
ILMN_2228873	7	STARD3NL	38244048	7:37719675:T:C	7	37719675	T	C	0.318752	-0.0727	0.0135	7.918e-08	0.0326533	0.0557861	0.558325	-2.22642	3.82609	0.560631	NA	NA
ILMN_1685834	7	AMPH	38547236	7:37719675:T:C	7	37719675	T	C	0.318752	-0.0727	0.0135	7.918e-08	0.020217	0.0560974	0.718555	-3.59598	10.0003	0.719156	NA	NA
ILMN_1725297	7	AMPH	38547236	7:37719675:T:C	7	37719675	T	C	0.318752	-0.0727	0.0135	7.918e-08	0.0157514	0.0557836	0.777663	-4.61547	16.3682	0.77796	NA	NA
ILMN_1784320	7	ELMO1	37191409	7:37723413:A:C	7	37723413	A	C	0.327988	-0.0713	0.0135	1.395e-07	-0.0105138	0.0555929	0.849997	6.78154	35.881	0.850092	NA	NA
ILMN_1740231	7	ELMO1	37191409	7:37723413:A:C	7	37723413	A	C	0.327988	-0.0713	0.0135	1.395e-07	0.0412642	0.0550664	0.453645	-1.72789	2.32894	0.458135	NA	NA
ILMN_1663627	7	ELMO1	37191409	7:37723413:A:C	7	37723413	A	C	0.327988	-0.0713	0.0135	1.395e-07	0.116871	0.0561039	0.0372408	-0.610075	0.314824	0.0526439	NA	NA
ILMN_2092333	7	GPR141	37798400	7:37723413:A:C	7	37723413	A	C	0.327988	-0.0713	0.0135	1.395e-07	-0.660325	0.0535703	6.53631e-35	0.107977	0.0222421	1.20616e-06	4.69019e-07	20
ILMN_1675797	7	EPDR1	37857500	7:37723413:A:C	7	37723413	A	C	0.327988	-0.0713	0.0135	1.395e-07	-0.110807	0.0574509	0.0537649	0.643461	0.355169	0.0700325	0.0141332	8
ILMN_2228873	7	STARD3NL	38244048	7:37723413:A:C	7	37723413	A	C	0.327988	-0.0713	0.0135	1.395e-07	0.032975	0.0561715	0.557176	-2.16224	3.70597	0.559591	NA	NA
ILMN_1685834	7	AMPH	38547236	7:37723413:A:C	7	37723413	A	C	0.327988	-0.0713	0.0135	1.395e-07	0.0253747	0.0564836	0.653258	-2.80988	6.27733	0.654424	NA	NA
ILMN_1725297	7	AMPH	38547236	7:37723413:A:C	7	37723413	A	C	0.327988	-0.0713	0.0135	1.395e-07	0.0206797	0.0561679	0.712742	-3.44782	9.38732	0.713406	NA	NA
ILMN_1784320	7	ELMO1	37191409	7:37787807:A:G	7	37787807	G	A	0.295779	-0.0705	0.0139	3.716e-07	0.0107112	0.062303	0.8635	-6.58192	38.3067	0.863578	NA	NA
ILMN_1740231	7	ELMO1	37191409	7:37787807:A:G	7	37787807	G	A	0.295779	-0.0705	0.0139	3.716e-07	0.0804995	0.0605712	0.183846	-0.875782	0.681222	0.198581	NA	NA
ILMN_1663627	7	ELMO1	37191409	7:37787807:A:G	7	37787807	G	A	0.295779	-0.0705	0.0139	3.716e-07	0.0233949	0.0619383	0.705643	-3.01347	8.00029	0.706418	NA	NA
ILMN_2092333	7	GPR141	37798400	7:37787807:A:G	7	37787807	G	A	0.295779	-0.0705	0.0139	3.716e-07	-0.192682	0.0608328	0.00153806	0.365887	0.136192	0.00721914	0.188641	20
ILMN_1675797	7	EPDR1	37857500	7:37787807:A:G	7	37787807	G	A	0.295779	-0.0705	0.0139	3.716e-07	-0.0452053	0.0615806	0.462898	1.55955	2.14663	0.467525	NA	NA
ILMN_2228873	7	STARD3NL	38244048	7:37787807:A:G	7	37787807	G	A	0.295779	-0.0705	0.0139	3.716e-07	0.0334531	0.0610032	0.583429	-2.10743	3.86538	0.585612	NA	NA
ILMN_1685834	7	AMPH	38547236	7:37787807:A:G	7	37787807	G	A	0.295779	-0.0705	0.0139	3.716e-07	0.0978498	0.0597209	0.101327	-0.720492	0.462115	0.118968	NA	NA
ILMN_1725297	7	AMPH	38547236	7:37787807:A:G	7	37787807	G	A	0.295779	-0.0705	0.0139	3.716e-07	-0.0419786	0.0610285	0.491546	1.67943	2.4639	0.495484	NA	NA
ILMN_1703379	7	VPS41	38867300	7:37787807:A:G	7	37787807	G	A	0.295779	-0.0705	0.0139	3.716e-07	0.0241784	0.0614762	0.694101	-2.91583	7.43609	0.69497	NA	NA
